# Assembling bacterial puzzles: piecing together functions into microbial pathways

**DOI:** 10.1101/2024.03.27.587058

**Authors:** Henri Chung, Iddo Friedberg, Yana Bromberg

## Abstract

Functional metagenomics enables the study of unexplored bacterial diversity, gene families, and pathways essential to microbial communities. However, discovering biological insights with these data is impeded by the scarcity of quality annotations. Here, we use a co-occurrence-based analysis of predicted microbial protein functions to uncover pathways in genomic and metagenomic biological systems. Our approach, based on phylogenetic profiles, improves the identification of functional relationships, or participation in the same biochemical pathway, between enzymes over a comparable homology-based approach. We optimized the design of our profiles to identify potential pathways using minimal data, clustered functionally related enzyme pairs into multi-enzymatic pathways, and evaluated our predictions against reference pathways in KEGG. We then demonstrated a novel extension of this approach to predict inter-bacterial protein interactions amongst members of a marine microbiome. Most significantly, we show our method predicts emergent biochemical pathways between known and unknown functions. Thus, our work establishes a basis for identifying the potential functional capacities of the entire metagenome, capturing previously unknown and abstract functions into discrete putative pathways.
