## Supplemental Table 2 for "Assembling bacterial puzzles: piecing together functions into microbial pathways"

Module ID	Module Class	Module subClass	MMseqs2	Fusion	Total	Fold Change
M00066	Lipid metabolism	Lipid metabolism	0	3	14	Inf
M00112	Metabolism of cofactors and vitamins	Cofactor and vitamin metabolism	0	44	385	Inf
M00643	Gene set	Drug resistance	0	15	141	Inf
M00063	Glycan metabolism	Lipopolysaccharide metabolism	42	1765	9479	42
M00615	Signature modules	Signature modules	10	396	4656	39.6
M00847	Metabolism of cofactors and vitamins	Cofactor and vitamin metabolism	4	135	1145	33.8
M00064	Glycan metabolism	Lipopolysaccharide metabolism	27	767	7598	28.4
M00135	Amino acid metabolism	Polyamine biosynthesis	7	156	1574	22.3
M00967	Biosynthesis of other secondary metabolites	Biosynthesis of phytochemical compounds	1	21	150	21
M00616	Signature modules	Signature modules	21	317	3868	15.1
M00896	Metabolism of cofactors and vitamins	Cofactor and vitamin metabolism	9	121	1013	13.4
M00551	Xenobiotics biodegradation	Aromatics degradation	6	74	938	12.3
M00555	Amino acid metabolism	Serine and threonine metabolism	23	260	1978	11.3
M00881	Metabolism of cofactors and vitamins	Cofactor and vitamin metabolism	95	1066	4228	11.2
M00151	Energy metabolism	ATP synthesis	60	633	6219	10.6
M00156	Energy metabolism	ATP synthesis	55	565	6831	10.3
M00745	Gene set	Drug resistance	3	27	373	9
M00554	Carbohydrate metabolism	Other carbohydrate metabolism	34	304	2163	8.94
M00377	Energy metabolism	Carbon fixation	59	392	6077	6.64
M00175	Energy metabolism	Nitrogen metabolism	108	699	6480	6.47
M00899	Metabolism of cofactors and vitamins	Cofactor and vitamin metabolism	109	666	5116	6.11
M00879	Amino acid metabolism	Arginine and proline metabolism	31	176	1087	5.68
M00133	Amino acid metabolism	Polyamine biosynthesis	75	372	6414	4.96
M00569	Xenobiotics biodegradation	Aromatics degradation	112	497	9462	4.44
M00176	Energy metabolism	Sulfur metabolism	346	1313	23292	3.79
M00598	Energy metabolism	Photosynthesis	8	25	192	3.12
M00023	Amino acid metabolism	Aromatic amino acid metabolism	4966	14078	52430	2.83
M00079	Glycan metabolism	Glycosaminoglycan metabolism	12	33	96	2.75
M00804	Energy metabolism	Nitrogen metabolism	6	16	128	2.67
M00027	Amino acid metabolism	Other amino acid metabolism	147	367	2873	2.5
M00153	Energy metabolism	ATP synthesis	211	518	2500	2.45
M00956	Amino acid metabolism	Lysine metabolism	8	19	180	2.38
M00623	Xenobiotics biodegradation	Aromatics degradation	14	31	451	2.21
M00880	Metabolism of cofactors and vitamins	Cofactor and vitamin metabolism	1784	3765	19145	2.11
M00632	Carbohydrate metabolism	Other carbohydrate metabolism	433	884	14253	2.04
M00087	Lipid metabolism	Fatty acid metabolism	1732	3408	31911	1.97
M00565	Carbohydrate metabolism	Other carbohydrate metabolism	199	390	6942	1.96
M00014	Carbohydrate metabolism	Other carbohydrate metabolism	29	54	512	1.86
M00957	Amino acid metabolism	Lysine metabolism	145	242	2398	1.67
M00579	Energy metabolism	Carbon fixation	272	443	5392	1.63
M00528	Energy metabolism	Nitrogen metabolism	225	355	1417	1.58
M00026	Amino acid metabolism	Histidine metabolism	14683	21159	99062	1.44
M00174	Energy metabolism	Methane metabolism	227	296	1801	1.3
M00015	Amino acid metabolism	Arginine and proline metabolism	1181	1420	11888	1.2
M00125	Metabolism of cofactors and vitamins	Cofactor and vitamin metabolism	3369	4035	20327	1.2
M00088	Lipid metabolism	Lipid metabolism	49	55	562	1.12
M00345	Energy metabolism	Methane metabolism	243	270	3347	1.11
M00375	Energy metabolism	Carbon fixation	15	16	53	1.07
M00020	Amino acid metabolism	Serine and threonine metabolism	572	593	9351	1.04
M00597	Energy metabolism	Photosynthesis	46	48	197	1.04
M00570	Amino acid metabolism	Branched-chain amino acid metabolism	7081	7298	70330	1.03
M00095	Biosynthesis of terpenoids and polyketides	Terpenoid backbone biosynthesis	369	371	2219	1.01
